# Discovery of functional gene markers of bacteria for monitoring hydrocarbon pollution in the marine environment - a metatranscriptomics approach

**DOI:** 10.1101/857391

**Authors:** Kamila Knapik, Andrea Bagi, Adriana Krolicka, Thierry Baussant

## Abstract

The use of natural marine bacteria as “oil sensors” for the detection of pollution events can be suggested as a novel way of monitoring oil occurrence at sea. Nucleic acid-based devices generically called genosensors are emerging as potentially promising tools for *in situ* detection of specific microbial marker genes suited for that purpose. Functional marker genes are particularly interesting as targets for oil-related genosensing but their identification remains a challenge. Here, seawater samples, collected in tanks with oil addition mimicking a realistic oil spill scenario, were filtered and archived by the Environmental Sample Processor (ESP), a fully robotized genosensor, and the samples were then used for post-retrieval metatranscriptomic analysis. After extraction, RNA from ESP-archived samples at start, day 4 and day 7 of the experiment was used for sequencing. Metatranscriptomics revealed that several KEGG pathways were significantly enriched in samples exposed to oil. However, these pathways were highly expressed also in the non-oil-exposed water samples, most likely as a result of the release of natural organic matter from decaying phytoplankton. Temporary peaks of aliphatic alcohol and aldehyde dehydrogenases and monoaromatic ring-degrading enzymes (e.g. *ben*, *box*, and *dmp* clusters) were observed on day 4 in both control and oil tanks. Few alkane 1-monooxygenase genes were upregulated on oil, mostly transcribed by families *Porticoccaceae* and *Rhodobacteraceae*, together with aromatic ring-hydroxylating dioxygenases, mostly transcribed by *Rhodobacteraceae*. Few transcripts from obligate hydrocarbonoclastic genera of *Alcanivorax*, *Oleispira* and *Cycloclasticus*, were significantly enriched in the oil-treated tank in comparison to control, and these were mostly transporters and genes involved in nitrogen and phosphorous acquisition. This study highlights the importance of seasonality, *i.e.*, phytoplankton occurrence and senescence leading to organic compound release which can be used preferentially by bacteria over oil compounds, delaying the latter process. As a result, such seasonal effect can reduce the sensitivity of genosensing tools employing bacterial functional genes to sense oil. A better understanding of the use of natural organic matter by bacteria involved in oil-biodegradation is needed to develop an array of functional markers enabling the rapid and specific *in situ* detection of anthropogenic pollution.
