## Supplementary material for "Discovery of functional gene markers of bacteria for monitoring hydrocarbon pollution in the marine environment - a metatranscriptomics approach": Table S3

### Sheet: Total Hydrocarbon Content
Table S3.1. Total hydrocarbon content.
	Total Hydrocarbon Content (THC) [mg·L-1]
Sampling time [d]	Control tank	Oil treated tank
1	<0.4	1.9
2		1.5
3	<0.4	1.2
4		0.84
5	<0.4	0.87
6		0.51
7		0.51

### Sheet: Aromatic hydrocarbons
Table S3.2. Concentration of aromatic hydrocarbons.
	Concentration in oil treated tank [µg·l-1]
Compounds	day 1	day 3	day 5	day 7
NAP	2.54567	0.126797	0.0569546	0.0566306
ACY [Acenaphthylene]	0.0395358	0.00961538	0.00980392	0.00980392
ACE [Acenaphtene]	0.125966	0.0217552	0.00980392	0.00980392
FLU [Fluorene]	0.979493	0.356581	0.138084	0.0606075
PHE [Phenanthrene]	1.9605	1.24087	0.790498	0.43193
ANT [Anthracene]	0.0195122	0.0192308	0.0196078	0.0196078
FLT [Fluoranthene]	0.0545572	0.0537703	0.0226676	0.0219656
PYR [Pyrene]	0.103739	0.102243	0.050356	0.0269372
BaA [Benzo(a)anthracene]	0.029355	0.0289316	0.0137219	0.00980392
CHR [Crysene]	0.0817282	0.0805494	0.0373102	0.0189244
BbF [Benzo(b)fluoranthene]	0.0341121	0.0336201	0.0166623	0.0196078
BkF [Benzo(k)fluoranthene]	0.0097561	0.00961538	0.00980392	0.00980392
BaP [Benzo(a)pyrene]	0.0139109	0.00961538	0.00980392	0.00980392
IPY [Indeno(1,2,3-c,d)pyrene]	0.0195122	0.0192308	0.0196078	0.0196078
DBA [Dibenzo(ah)anthracene]	0.0097561	0.00961538	0.00980392	0.00980392
BPE [Benzo(ghi)perylene]	0.0117896	0.00961538	0.00980392	0.00980392
C1-NAP [C1-Naphthalene]	7.59401	0.362251	0.127736	0.0892412
C2-NAP [C2-Naphthalene]	9.48509	0.724321	0.206519	0.124238
C3-NAP [C3-Naphthalene]	16.8366	1.90792	0.595255	0.260325
C1-PHE [C1-Anthracene/Phenanthrene]	3.91508	2.42372	1.62008	0.875034
C2-PHE [C2-Anthracene/Phenanthrene]	7.90755	4.55763	3.38357	1.63762
C3-PHE [C3-Anthracene/Phenanthrene]	2.22168	1.28045	1.02564	0.42927
DBT [Dibenzothiophene]	0.183397	0.106425	0.0645268	0.034859
C1-DBT [C1-Dibenzothiophene]	0.691918	0.338173	0.206231	0.0995037
C2-DBT [C2-Dibenzothiophene]	1.41607	0.690437	0.525359	0.213928
C3-DBT [C3-Dibenzothiophene]	0.0369254	0.0172273	0.0134989	0.00980392
Sum of 16 EPA PAHs	6.03889	2.13165	1.22429	0.744446
Sum of NPDs	54.7945	13.7762	8.61587	4.26239
